# Systematic chemical genomic screening of *Vibrio cholerae* maps gene-phenotype relationships

**DOI:** 10.64898/2026.01.16.699870

**Authors:** James RJ Haycocks, Huda Ahmad, Micheal Alao, Georgia Williams, Susan Sutherland, Chris LB Graham, Laura Alvarez, Prateek Sharma, Patrick J Moynihan, Felipe Cava, David C Grainger, Danesh Moradigaravand, Manuel Banzhaf

**Author notes:** Contributed equally (James RJ Haycocks, Huda Ahmad, Micheal Alao, Georgia Williams). DATA AVAILABILITY: The chemical genomics dataset is available in a browsable format from https://chemgenxplore.kaust.edu.sa/.

## Abstract

*Vibrio cholerae*, the causative agent of cholera, remains a major global health burden despite ongoing initiatives for vaccination and improved sanitation. Much of the *V. cholerae* life cycle occurs in aquatic environments, requiring gene functions that enable survival under diverse stresses associated with this niche and during the transition to the human host. Although numerous *V. cholerae* genome sequences are available, functional annotation across its pan-genome remains incomplete, and many annotated genes lack experimental validation.

In this study, we employed a chemical genomics approach to profile fitness phenotypes across 104 diverse stress conditions using a library of 3,026 single-gene mutants of *V. cholerae* C6706, a widely used research strain. In total, we identified significant growth phenotypes for 1,518 mutants, of which 88 correspond to unannotated (hypothetical or putative) genes. Together, these data provide a comprehensive resource for exploring gene function in *V. cholerae*, supported by detailed quality metrics and open-access tools to facilitate community-driven discovery.

**AUTHOR SUMMARY:** Although many bacterial pathogens have been extensively sequenced, we still know relatively little about what many of their genes actually do. In many cases, gene functions are solely predicted by computer algorithms but have not been confirmed in the laboratory, and we can assume that some of those predictions may be incorrect. Chemical genomics — a method that tests thousands of single-gene mutants under different stresses — can help reveal what these genes are responsible for. Using this approach, we screened a library of *Vibrio cholerae* C6706 mutants under 104 different conditions. We found that more than half of the mutants showed measurable effects on growth, including many genes that were previously uncharacterized. Here, we describe our experimental pipeline, present key quality checks, and share how other researchers can use this dataset as a resource to explore *V. cholerae* mutant phenotypes.
