## Supplementary material for "Systematic chemical genomic screening of *Vibrio cholerae* maps gene-phenotype relationships": Table S2

### Sheet: Conditions Suppl
Table S2: Conditions used for Chemical Genomic Screening
Condition	Class	Activity	Target	Concentration	No of conc
5-Fluorouracil	Non-antibiotics human drugs/products	Human anticancer drug	DNA and RNA dependent processes	84 µg/mL	1
Acidic pH (LB + 1:10 MMT buffer (D,L malic acid, MES, Tris buffer)	Chemical stress			pH 6	1
Actinomycin D	Non-antibiotics human drugs/products	Human anticancer drug	DNA damage	4, 6 µg/mL	2
Adriamycin	Non-antibiotics human drugs/products	Human anticancer drug	DNA damage	6 µg/mL	1
Azithromycin	Antibiotics	Antibiotics - Macrolide	Protein synthesis - 50S	0.4 µg/mL	1
Benzalkonium chloride	Envelope stress	Cell envelope	Membrane	20, 40 µg/mL	2
Bleomycin	Non-antibiotics human drugs/products	Human anticancer drug	DNA- and RNA-dependent processes	1.5, 3 µg/mL	2
Blood agar	Other	Growth media			1
cAMP (cyclic adenosine monophosphate)	Other	Signalling		0.2 µM	1
CCCP (Carbonyl cyanide 3-chlorophenylhydrazone)	Chemical stress	Cellular respiration and energy production	Membrane - Proton motive force	0.05, 0.075 µg/mL	2
Cefsulodin	Antibiotics	Antibiotics - 3rd generation cephalosporin	Peptidoglycan elongation and septation; PBP 1 a and b	3, 6 µg/mL	2
cGMP (cyclic di guanidine monophospoahate)	Other	Cell proteins	Multiple	1 µM	1
Chlorhexidine	Antiseptic	Antimicrobials	Membrane	4, 7 µg/mL	2
Ciprofloxacin	Antibiotics	Antibiotics - Fluoroquinolone	DNA gyrase	0.00025 µg/mL	1
Copper sulphate	Metal stress		Multiple	20, 50 µg/mL	2
Dibucaine	Non-antibiotics human drugs/products	Human anesthetic drug	Membrane - Proton motive force	0.25 µg/mL	1
Dimethyl fumarate	Non-antibiotics human drugs/products	Human antisclerosis drug	Multiple	0.6, 1 µg/mL	2
DMSO (Dimethyl sulfoxide)	Chemical stress	Cell envelope	Membrane	2.5, 5 µg/mL	2
EDTA (Ethylene diamine tetraacetic acid)	Envelope stress	Cell envelope	Membrane - Outer membrane	1 mM	1
EGCG (Epigallocatechin gallate)	Chemical stress	Natural compound	Multiple	75, 120 µg/mL	2
EGTA	Envelope stress	Cell Envelope	Membrane - Outer membrane	1 mM	1
ELGA water disinfectant (chlorine tablets)	Antiseptic	Antimicrobials - Water purification		1.5, 2.5 µg/mL	2
Ethanol	Chemical Stress		Multiple	0.12	1
Fosfomycin	Antibiotics	Antibiotics - Phosphonic acid	Peptidoglycan - murA	25, 45 µg/mL	2
Gentamycin	Antibiotics	Antibiotics - Aminoglycoside	Protein synthesis - 30S	5 µg/mL	1
Glycolic acid	Chemical stress			0.25, 0.75 µg/mL	2
Hydrogen peroxide	Chemical stress	Cell membrane and DNA dependent processes	Oxidative stress	1.8 mM	1
Imidazole	Other	Diazole		12, 24 µg/mL	2
Isopropanol	Chemical stress	Antimicrobials - Disinfectant	Multiple	0.05	1
LB agar without NaCl, but with sucrose	Combination stress	Cell envelope	Membrane	5 µg/mL sucrose	1
LB with no salt	Envelope stress	Cell envelope	Membrane	0	1
Loperamide chloride	Non-antibiotics human drugs/products	Human antidiarrhoeal drug		60, 80 µg/mL	2
Lysozyme	Envelope stress	Glycoside hydrolases	Peptidoglycan	120 µg/mL	1
M9 - Acetate	Carbon source utilization	Nutrient limitation	Alternative carbon source	0.004	1
M9 - Alpha ketoglutarate	Carbon source utilization	Nutrient limitation	Alternative carbon source	0.004	1
M9 - Fructose	Carbon source utilization	Nutrient limitation	Alternative carbon source	0.004	1
M9 - Glycerol	Carbon source utilization	Nutrient limitation	Alternative carbon source	0.004	1
M9 - Malate	Carbon source utilization	Nutrient limitation	Alternative carbon source	0.004	1
M9 - Maltose	Carbon source utilization	Nutrient limitation	Alternative carbon source	0.004	1
M9 - Mannitol	Carbon source utilization	Nutrient limitation	Alternative carbon source	0.004	1
M9 - Proline	Carbon source utilization	Nutrient limitation	Alternative carbon source	0.004	1
M9 - Pyruvate	Carbon source utilization	Nutrient limitation	Alternative carbon source	0.004	1
M9 - Succinate	Carbon source utilization	Nutrient limitation	Alternative carbon source	0.004	1
M9 - Sucrose	Carbon source utilization	Nutrient limitation	Alternative carbon source	0.004	1
M9 - Trehalose	Carbon source utilization	Nutrient limitation	Alternative carbon source	0.004	1
Magnesium chloride	Metal stress	Multiple		5, 10 mg/mL	2
Metformin	Non-antibiotics human drugs/products	Human antidiabetic drug		8, 10 µg/mL	2
Methotrexate	Non-antibiotics human drugs/products	Human antirheumatic drug	Folic acid biosynthesis - DHFR	60 µg/mL	1
MMS (Methyl methanesulphonate)	Non-antibiotics human drugs/products	Human anticancer drug	DNA damage - Methylation	1, 1.5 µg/mL	2
N Hexanoyl L Homoserine Lactone	Other	Signalling		200 µg/mL	1
Nigericin	Antibiotics	Antibiotic - Polyether inhibiting ion channels	Membrane - Proton motive force	120, 200 µg/mL	2
Procaine	Non-antibiotics human drugs/products	Human anesthetic drug inhibiting ion channels		1, 1.5 µg/mL	2
Rifampicin	Antibiotics	Antibiotic - Macrolide	RNA polymerase	0.2 µg/mL	1
SDS	Envelope stress	Cell envelope		0.0025	1
Sodium butyrate	Envelope stress	Cell envelope	Membrane	50, 70 µg/mL	2
Sodium cholate	Envelope stress	Cell envelope	Membrane	100 µg/mL	1
Sodium deoxycholate	Envelope stress	Cell envelope	Membrane	90, 105 µg/mL	2
Sodium taurocholate	Envelope stress	Cell envelope	Membrane	40, 60 µg/mL	2
Spectinomycin	Antibiotics	Antibiotics - Aminocyclitol	Protein synthesis - 30S	9, 12 µg/mL	2
Spent media from Acinetobacter baumannii 5075	Interspecies relationship	Interspecies relationship		0.5	1
Spent media from Klebsiella pneumoniae MKP103	Interspecies relationship	Interspecies relationship		0.5	1
Spent media from Pseudomonas aeruginosa PA01	Interspecies relationship	Interspecies relationship		0.01	1
Spent media from Vibrio cholerae C6706	Interspecies relationship	Interspecies relationship		0.5	1
Streptomycin	Antibiotics	Antibiotics - Aminoglycoside	Protein synthesis - 30S	3, 8 µg/mL	2
Temperature (Low)	Environmental stress	Cold shock		18, 25ºC	2
Triclosan	Antiseptic	Antimicrobials	Fatty acid biosynthesis	70, 90 µg/mL	2
Triton X-100	Envelope stress	Cell envelope	Membrane	0.03	1
Urea	Chemical stress			800 µg/mL	1
UV	Environmental stress		DNA damage	0.07, 0.1, 0.2, 0.5 Joules	4
Vancomycin	Antibiotics	Antibiotics - Glycopeptide	Binds to the D-alanyl-D-alanine (D-Ala-D-Ala) terminus of peptidoglycan precursors	60, 100 µg/mL	2
Vanillin + Azithromycin	Stress combination			5 mM + 0.2 µg/mL	1
Vanillin + Ciprofloxacin	Stress combination			5 mM + 0.00025 µg/mL	1
Zinc sulphate	Metal stress		Multiple	150 µg/mL	1

### Sheet: Condition Categories
Table S2: Conditions Categories
Condition	Class
Azithromycin	Antibiotics
Cefsulodin	Antibiotics
Ciprofloxacin	Antibiotics
Fosfomycin	Antibiotics
Gentamycin	Antibiotics
Nigericin	Antibiotics
Rifampicin	Antibiotics
Spectinomycin	Antibiotics
Streptomycin	Antibiotics
Vancomycin	Antibiotics
Chlorhexidine	Antiseptic
ELGA water disinfectant (chlorine tablets)	Antiseptic
Triclosan	Antiseptic
M9 - Acetate	Carbon source utilisation
M9 - Alpha-ketoglutarate	Carbon source utilisation
M9 - Fructose	Carbon source utilisation
M9 - Glycerol	Carbon source utilisation
M9 - Malate	Carbon source utilisation
M9 - Maltose	Carbon source utilisation
M9 - Mannitol	Carbon source utilisation
M9 - Proline	Carbon source utilisation
M9 - Pyruvate	Carbon source utilisation
M9 - Succinate	Carbon source utilisation
M9 - Sucrose	Carbon source utilisation
M9 - Trehalose	Carbon source utilisation
Acidic pH	Chemical stress
CCCP (Carbonyl cyanide 3-chlorophenylhydrazone)	Chemical stress
DMSO (Dimethyl sulfoxide)	Chemical stress
EGCG (Epigallocatechin gallate)	Chemical stress
Ethanol	Chemical stress
Glycolic acid	Chemical stress
Hydrogen peroxide	Chemical stress
Isopropanol	Chemical stress
Benzalkonium chloride	Envelope stress
EDTA (Ethylene diamine tetraacetic acid)	Envelope stress
EGTA (Ethylene glycol tetracetic acid)	Envelope stress
Lysozyme	Envelope stress
SDS	Envelope stress
Sodium butyrate	Envelope stress
Sodium cholate	Envelope stress
Sodium deoxycholate	Envelope stress
Sodium taurocholate	Envelope stress
Triton X-100	Envelope stress
LB agar without NaCl	Environmental stress
Temperature (Low)	Environmental stress
UV	Environmental stress
Spent media from Acinetobacter baumannii 5075	Interspecies relationship
Spent media from Klebsiella pneumoniae MKP103	Interspecies relationship
Spent media from Pseudomonas aeruginosa PA01	Interspecies relationship
Spent media from Vibrio cholerae C6706	Interspecies relationship
Copper sulphate	Metal Stress
Magnesium chloride	Metal Stress
Zinc sulphate	Metal Stress
5-Fluorouracil	Non-antibiotics human drugs/products
Actinomycin D	Non-antibiotics human drugs/products
Adriamycin	Non-antibiotics human drugs/products
Bleomycin	Non-antibiotics human drugs/products
Dibucaine	Non-antibiotics human drugs/products
Dimethyl fumarate	Non-antibiotics human drugs/products
Loperamide chloride	Non-antibiotics human drugs/products
Metformin	Non-antibiotics human drugs/products
Methotrexate	Non-antibiotics human drugs/products
MMS (Methyl methanesulphonate)	Non-antibiotics human drugs/products
Procaine	Non-antibiotics human drugs/products
Urea	Non-antibiotics human drugs/products
Blood agar	Other
cAMP (cyclic adenosine monophosphate)	Other
cGMP (cyclic digaunylate)	Other
Imidazole	Other
N Hexanoyl L Homoserine Lactone	Other
LB agar without NaCl, but with sucrose	Stress combination
Vanillin + Azithromycin	Stress combination
Vanillin + Ciprofloxacin	Stress combination

### Sheet: Condition Target Categories
Table S2: Condition Target Categories
Condition	Target
M9 - Acetate	Alternative carbon source
M9 - Alpha ketoglutarate	Alternative carbon source
M9 - Fructose	Alternative carbon source
M9 - Glycerol	Alternative carbon source
M9 - Malate	Alternative carbon source
M9 - Maltose	Alternative carbon source
M9 - Mannitol	Alternative carbon source
M9 - Proline	Alternative carbon source
M9 - Pyruvate	Alternative carbon source
M9 - Succinate	Alternative carbon source
M9 - Sucrose	Alternative carbon source
M9 - Trehalose	Alternative carbon source
Bleomycin	DNA/RNA
5-Fluorouracil	DNA/RNA
Actinomycin D	DNA/RNA
Adriamycin	DNA/RNA
Ciprofloxacin	DNA/RNA
MMS (Methyl methanesulphonate)	DNA/RNA
Rifampicin	DNA/RNA
UV	DNA/RNA
Triclosan	Fatty acid biosynthesis
Methotrexate	Folic acid biosynthesis
Benzalkonium chloride	Membrane
Chlorhexidine	Membrane
Dibucaine	Membrane
DMSO (Dimethyl sulfoxide)	Membrane
EDTA (Ethylene diamine tetraacetic acid)	Membrane
EGTA	Membrane
LB agar without NaCl, but with sucrose	Membrane
LB with no salt	Membrane
Nigericin	Membrane
Procaine	Membrane
SDS	Membrane
Sodium butyrate	Membrane
Sodium cholate	Membrane
Sodium deoxycholate	Membrane
Sodium taurocholate	Membrane
Triton X-100	Membrane
CCCP (Carbonyl cyanide 3-chlorophenylhydrazone)	Membrane
Cefsulodin	Peptidoglycan
Fosfomycin	Peptidoglycan
Lysozyme	Peptidoglycan
Vancomycin	Peptidoglycan
Azithromycin	Protein synthesis
Gentamycin	Protein synthesis
Streptomycin	Protein synthesis
Spectinomycin	Protein synthesis
Hydrogen peroxide	Unknown/Poorly defined targets
Acidic pH	Unknown/Poorly defined targets
Blood agar	Unknown/Poorly defined targets
cAMP (cyclic adenosine monophosphate)	Unknown/Poorly defined targets
cGMP (cyclic di guanidine monophospoahate)	Unknown/Poorly defined targets
Copper sulphate	Unknown/Poorly defined targets
Dimethyl fumarate	Unknown/Poorly defined targets
EGCG (Epigallocatechin gallate)	Unknown/Poorly defined targets
ELGA water disinfectant	Unknown/Poorly defined targets
Ethanol	Unknown/Poorly defined targets
Glycolic acid	Unknown/Poorly defined targets
Imidazole	Unknown/Poorly defined targets
Isopropanol	Unknown/Poorly defined targets
Loperamide chloride	Unknown/Poorly defined targets
Magnesium chloride	Unknown/Poorly defined targets
Metformin	Unknown/Poorly defined targets
N Hexanoyl L Homoserine Lactone	Unknown/Poorly defined targets
Spent media from Acinetobacter baumannii 5075	Unknown/Poorly defined targets
Spent media from Klebsiella pneumoniae MKP103	Unknown/Poorly defined targets
Spent media from Pseudomonas aeruginosa PA01	Unknown/Poorly defined targets
Spent media from Vibrio cholerae C6706	Unknown/Poorly defined targets
Temperature (Low)	Unknown/Poorly defined targets
Urea	Unknown/Poorly defined targets
Vanillin + Azithromycin	Unknown/Poorly defined targets
Vanillin + Ciprofloxacin	Unknown/Poorly defined targets
Zinc sulphate	Unknown/Poorly defined targets
