## Supplementary material for "Systematic chemical genomic screening of *Vibrio cholerae* maps gene-phenotype relationships": Table S4

### Sheet: Rich_Media
Mutant ID	Chromosome location	Gene identifier	New locus tag	Gene	Product
EC9326	NC_002505.1	VC0050	VC_RS00230		type I DNA topoisomerase
EC21871	NC_002505.1	VC0092	VC_RS00455	lexA	transcriptional repressor LexA
EC3754	NC_002505.1	VC0153	VC_RS00705		YijD family membrane protein
EC8525	NC_002505.1	VC0188	VC_RS00930	prlC	oligopeptidase A
EC19705	NC_002505.1	VC0206	VC_RS01005	murQ	N-acetylmuramic acid 6-phosphate etherase
EC17828	NC_002505.1	VC0286	VC_RS01390		GntP family permease
EC8684	NC_002505.1	VC0396	VC_RS02005		LuxR C-terminal-related transcriptional regulator
EC1357	NC_002505.1	VC0610	VC_RS03090		ABC transporter ATP-binding protein
EC12939	NC_002505.1	VC0629	VC_RS03180	vexF	multidrug efflux RND transporter permeasesubunit VexF
EC11096	NC_002505.1	VC0828	VC_RS04120	tcpA	toxin-coregulated pilus major pilin TcpA
EC17309	NC_002505.1	VC1002	VC_RS04945		SPOR domain-containing protein
EC16869	NC_002505.1	VC1008	VC_RS04970		OmpA family protein
EC980	NC_002505.1	VC1085	VC_RS05330		sensor histidine kinase
EC19047	NC_002505.1	VC1089	VC_RS05350		phosphate/phosphite/phosphonate ABC transporter substrate-binding protein
EC21397	NC_002505.1	VC1102	VC_RS05410		ABC transporter permease
EC5450	NC_002505.1	VC1108	VC_RS05440		replication-associated recombination protein A
EC22288	NC_002505.1	VC1123	VC_RS05505		DUF2878 domain-containing protein
EC11466	NC_002505.1	VC1129	VC_RS05535		inosine/guanosine kinase
EC12033	NC_002505.1	VC1152	VC_RS05650		HDOD domain-containing protein
EC6076	NC_002505.1	VC1223	VC_RS06000	relV	(p)ppGpp synthetase RelV
EC24432	NC_002505.1	VC1279	VC_RS06240		BCCT family transporter
EC3977	NC_002505.1	VC1302	VC_RS06345		CoA pyrophosphatase
EC16182	NC_002505.1	VC1327	VC_RS06460	mglA	galactose/methyl galactoside ABC transporter ATP-binding protein MglA
EC9292	NC_002505.1	VC1361	VC_RS06610		amino acid ABC transporter permease
EC10115	NC_002505.1	VC1406	VC_RS19120		PAS domain-containing methyl-accepting chemotaxis protein
EC6546	NC_002505.1	VC1512	VC_RS07310	fdh3B	formate dehydrogenase FDH3 subunit beta
EC24002	NC_002505.1	VC1575	VC_RS07610		DUF2127 domain-containing protein
EC2563	NC_002505.1	VC1603	VC_RS07760		ABC transporter substrate-binding protein
EC21347	NC_002505.1	VC1735	VC_RS08380	aat	leucyl/phenylalanyl-tRNA--protein transferase
EC14362	NC_002505.1	VC1753	VC_RS08455		paraquat-inducible protein A
EC21220	NC_002505.1	VC1779	VC_RS08590	siaP	sialic acid TRAP transporter solute-binding subunit SiaP
EC4944	NC_002505.1	VC1861	VC_RS08980		ABC transporter permease
EC2098	NC_002505.1	VC1909	VC_RS09205		hypothetical protein
EC21441	NC_002505.1	VC1920	VC_RS09260	lon	endopeptidase La
EC4311	NC_002505.1	VC1923	VC_RS09275	tig	trigger factor
EC10626	NC_002505.1	VC1967	VC_RS09470		methyl-accepting chemotaxis protein
EC11110	NC_002505.1	VC1977	VC_RS09515		pyridoxal phosphate-dependent aminotransferase
EC19070	NC_002505.1	VC1980	VC_RS09530		tRNA-uridine aminocarboxypropyltransferase
EC8600	NC_002505.1	VC2100	VC_RS10115		LrgB family protein
EC20168	NC_002505.1	VC2110	VC_RS10155	mnmC	bifunctional tRNA(5-methylaminomethyl-2-thiouridine)(34)-methyltransferase MnmD/FAD-dependent5-carboxymethylaminomethyl-2-thiouridine(34)oxidoreductase MnmC
EC19715	NC_002505.1	VC2166	VC_RS10410	wrbA	NAD(P)H:quinone oxidoreductase
EC22510	NC_002505.1	VC2188	VC_RS10580		flagellin
EC14658	NC_002505.1	VC2225	VC_RS10755	upp	uracil phosphoribosyltransferase
EC16531	NC_002505.1	VC2231	VC_RS10780	fadE	acyl-CoA dehydrogenase FadE
EC5538	NC_002505.1	VC2241	VC_RS10830		c-type cytochrome
EC14307	NC_002505.1	VC2367	VC_RS11405		DUF3293 domain-containing protein
EC7580	NC_002505.1	VC2388	VC_RS11500		hypothetical protein
EC19061	NC_002505.1	VC2554	VC_RS12315		ABC transporter permease
EC6819	NC_002505.1	VC2627	VC_RS12670		ExeA family protein
EC20871	NC_002505.1	VC2630	VC_RS12685		type IV pilus secretin PilQ
EC13020	NC_002506.1	VCA0010	VC_RS13465		YibL family ribosome-associated protein
EC8726	NC_002506.1	VCA0147	VC_RS14060	lhgO	L-2-hydroxyglutarate oxidase
EC13655	NC_002506.1	VCA0218	VC_RS14380		SGNH/GDSL hydrolase family protein
EC20079	NC_002506.1	VCA0232	VC_RS14445	vctA	TonB-dependent iron chelate receptor VctA																														COORDINATES: similar to AAsequence:RefSeq:WP_000350325.1	frameshifted; Derived by automated computationalanalysis using gene prediction method: Protein Homology.	TRUE	FALSE	VC_RS14445.1
EC2900	NC_002506.1	VCA0239	VC_RS14475		response regulator transcription factor
EC1117	NC_002506.1	VCA0257	VC_RS14560		DUF3404 domain-containing protein
EC5617	NC_002506.1	VCA0282	VC_RS14675		IS5-like element ISVch5 family transposase
EC2335	NC_002506.1	VCA0481	VC_RS15720		GNAT family N-acetyltransferase
EC6460	NC_002506.1	VCA0500	VC_RS15820		DUF645 family protein
EC8436	NC_002506.1	VCA0573	VC_RS16150		SPOR domain-containing protein
EC3789	NC_002506.1	VCA0588	VC_RS16220		ABC transporter ATP-binding protein
EC6122	NC_002506.1	VCA0590	VC_RS16230		microcin C ABC transporter permease YejB
EC8222	NC_002506.1	VCA0741	VC_RS16905		DUF496 family protein
EC15846	NC_002506.1	VCA0784	VC_RS17100	fabV	enoyl-ACP reductase FabV
EC18653	NC_002506.1	VCA0925	VC_RS17730	pyrC	dihydroorotase
EC227	NC_002506.1	VCA0968	VC_RS17920		pirin family protein
EC6432	NC_002506.1	VCA0994	VC_RS18045	ctlX	citrulline utilization hydrolase CtlX
EC18908	NC_002506.1	VCA1013	VC_RS18125		nucleoside recognition domain-containing protein
EC12271	NC_002506.1	VCA1023	VC_RS18165		flavohemoglobin expression-modulating QEGLAmotif protein
EC342	NC_002506.1	VCA1029	VC_RS18195	glgX	glycogen debranching protein GlgX
EC105	NC_002506.1	VCA1053	VC_RS18310		rhodanese-like domain-containing protein
EC21834	NC_002506.1	VCA1085	VC_RS18450		DUF342 domain-containing protein
EC24241	NC_002506.1	VCA1092	VC_RS18485		methyl-accepting chemotaxis protein
EC9704	NC_002506.1	VCA1093	VC_RS18490		chemotaxis protein CheW
EC9123	NC_002506.1	VCA1098	VC_RS18515		ABC transporter substrate-binding protein

### Sheet: Minimal_Media
Mutant ID	Gene identifier	Chromosome location	New locus tag	Gene	Product
EC6113	VC0029	NC_002505.1	VC_RS00130	ilvE	branched-chain-amino-acid transaminase
EC3450	VC0032	NC_002505.1	VC_RS00145		YifB family Mg chelatase-like AAA ATPase
EC16831	VC0056	NC_002505.1	VC_RS00255	aroE	shikimate dehydrogenase
EC20838	VC0080	NC_002505.1	VC_RS00395		NAD(P)/FAD-dependent oxidoreductase
EC19097	VC0094	NC_002505.1	VC_RS00465	ubiA	4-hydroxybenzoate octaprenyltransferase
EC518	VC0099	NC_002505.1	VC_RS00485	glpG	rhomboid family intramembrane serine protease GlpG
EC23570	VC0135	NC_002505.1	VC_RS00625		alpha/beta fold hydrolase
EC22356	VC0140	NC_002505.1	VC_RS00645		DUF2500 domain-containing protein
EC21817	VC0142	NC_002505.1	VC_RS00650		DUF4145 domain-containing protein
EC19342	VC0173	NC_002505.1	VC_RS00845		ABC transporter permease
EC13191	VC0194	NC_002505.1	VC_RS00950	ggt	gamma-glutamyltransferase
EC18251	VC0251	NC_002505.1	VC_RS01230		acyl-CoA reductase
EC2888	VC0260	NC_002505.1	VC_RS01270		nucleoside-diphosphate sugarepimerase/dehydratase
EC24312	VC0280	NC_002505.1	VC_RS01360	cadB	cadaverine/lysine antiporter
EC5563	VC0282	NC_002505.1	VC_RS01370		methyl-accepting chemotaxis protein
EC3524	VC0334	NC_002505.1	VC_RS01645		hypothetical protein
EC7385	VC0346	NC_002505.1	VC_RS01745	miaA	tRNA (adenosine(37)-N6)-dimethylallyltransferase MiaA
EC22576	VC0392	NC_002505.1	VC_RS01985		alanine--glyoxylate aminotransferase familyprotein
EC20242	VC0407	NC_002505.1	VC_RS02060		MSHA biogenesis protein MshF
EC8510	VC0420	NC_002505.1	VC_RS02125		YhdP family protein
EC13612	VC0426	NC_002505.1	VC_RS02155		DUF2061 domain-containing protein
EC10452	VC0429	NC_002505.1	VC_RS02165		TRAP transporter permease
EC12661	VC0430	NC_002505.1	VC_RS02170		TAXI family TRAP transporter solute-binding subunit
EC16900	VC0533	NC_002505.1	VC_RS02710	nlpD	murein hydrolase activator NlpD
EC18144	VC0539	NC_002505.1	VC_RS02735	cysT	sulfate/thiosulfate ABC transporter permease CysT
EC9577	VC0559	NC_002505.1	VC_RS02865		inner membrane protein YpjD
EC24379	VC0665	NC_002505.1	VC_RS03370	vpsR	cyclic-di-GMP-binding transcriptional regulator VpsR
EC4476	VC0736	NC_002505.1	VC_RS03700	aceA	isocitrate lyase
EC20337	VC0791	NC_002505.1	VC_RS03955		ATP-binding protein
EC17175	VC0810	NC_002505.1	VC_RS04040		hypothetical protein
EC8820	VC0821	NC_002505.1	VC_RS18785		hypothetical protein
EC10230	VC0826	NC_002505.1	VC_RS04110	tcpP	toxin-coregulated pilus transcriptional regulator TcpP
EC19127	VC0869	NC_002505.1	VC_RS04320	purL, purI	phosphoribosylformylglycinamidine synthase
EC16953	VC0892	NC_002505.1	VC_RS04420	pomA	flagellar motor protein PomA
EC12355	VC0902	NC_002505.1	VC_RS04465	queF	NADPH-dependent 7-cyano-7-deazaguanine reductase QueF
EC23695	VC0906	NC_002505.1	VC_RS04485		methionine ABC transporter permease
EC11848	VC0968	NC_002505.1	VC_RS04790	cysK	cysteine synthase A
EC12124	VC1125	NC_002505.1	VC_RS05515		DUF3833 domain-containing protein
EC13501	VC1134	NC_002505.1	VC_RS05560	hisC	histidinol-phosphate transaminase
EC10883	VC1154	NC_002505.1	VC_RS05660		hypothetical protein
EC5818	VC1169	NC_002505.1	VC_RS05730	trpA	tryptophan synthase subunit alpha
EC4818	VC1208	NC_002505.1	VC_RS05915		HI1450 family dsDNA-mimic protein
EC24076	VC1254	NC_002505.1	VC_RS06120	yfaE	class I ribonucleotide reductase maintenance protein YfaE
EC7612	VC1265	NC_002505.1	VC_RS06170		di-heme oxidoredictase family protein
EC7665	VC1267	NC_002505.1	VC_RS06180		DUF1513 domain-containing protein
EC11998	VC1295	NC_002505.1	VC_RS06310		HD-GYP domain-containing protein
EC2512	VC1306	NC_002505.1	VC_RS06365		YcjX family protein
EC20289	VC1339	NC_002505.1	VC_RS06515	prpF	2-methylaconitate cis-trans isomerase PrpF
EC9324	VC1398	NC_002505.1	VC_RS06770		PleD family two-component system response regulator
EC23605	VC1424	NC_002505.1	VC_RS06890		extracellular solute-binding protein
EC4192	VC1465	NC_002505.1	VC_RS07095		VC1465 family Xer recombination activation factor
EC13511	VC1496	NC_002505.1	VC_RS07235	prc	carboxy terminal-processing peptidase
EC4647	VC1502	NC_002505.1	VC_RS07265	rsmF	16S rRNA (cytosine(1407)-C(5))-methyltransferase RsmF
EC637	VC1504	NC_002505.1	VC_RS07275		hypothetical protein
EC11712	VC1511	NC_002505.1	VC_RS07305		formate dehydrogenase subunit gamma
EC24371	VC1560	NC_002505.1	VC_RS07545	katG	catalase/peroxidase HPI
EC3175	VC1582	NC_002505.1	VC_RS07645		YbcC family protein
EC8686	VC1585	NC_002505.1	VC_RS07660		catalase
EC7689	VC1618	NC_002505.1	VC_RS07840		MFS transporter
EC4114	VC1650	NC_002505.1	VC_RS07985		M9 family metallopeptidase
EC14847	VC1704	NC_002505.1	VC_RS08250	metE	5-methyltetrahydropteroyltriglutamate--homocysteine S-methyltransferase
EC12800	VC1720	NC_002505.1	VC_RS08325	torD	molecular chaperone TorD
EC389	VC1732	NC_002505.1	VC_RS08375	aroA	3-phosphoshikimate 1-carboxyvinyl transferase
EC5442	VC1770	NC_002505.1	VC_RS08545		hypothetical protein
EC7624	VC1786	NC_002505.1	VC_RS08620	radC	DNA repair protein RadC
EC11199	VC1812	NC_002505.1	VC_RS08755		thiol-disulfide oxidoreductase DCC family protein
EC17247	VC1848	NC_002505.1	VC_RS08915	cysS	cysteine--tRNA ligase
EC17909	VC1885	NC_002505.1	VC_RS09095		PilZ domain-containing protein
EC14890	VC1898	NC_002505.1	VC_RS09155		methyl-accepting chemotaxis protein
EC12181	VC2056	NC_002505.1	VC_RS09905	ccmB	heme exporter protein CcmB
EC19489	VC2083	NC_002505.1	VC_RS10030	znuB	zinc ABC transporter permease subunit ZnuB
EC3060	VC2084	NC_002505.1	VC_RS10035	sucD	succinate--CoA ligase subunit alpha
EC5829	VC2118	NC_002505.1	VC_RS10185	prmB	50S ribosomal protein L3 N(5)-glutaminemethyl transferase
EC17054	VC2153	NC_002505.1	VC_RS10355	ldcV	M15 family metallopeptidase
EC20464	VC2174	NC_002505.1	VC_RS10435	ushA	bifunctional UDP-sugar hydrolase/5'-nucleotidase UshA
EC11583	VC2287	NC_002505.1	VC_RS11045	dinB	DNA polymerase IV
EC16589	VC2323	NC_002505.1	VC_RS11200		TDT family transporter
EC589	VC2359	NC_002505.1	VC_RS11360	ung	uracil-DNA glycosylase
EC10902	VC2377	NC_002505.1	VC_RS11445		FAD-dependent oxidoreductase
EC13013	VC2422	NC_002505.1	VC_RS11665	nadC	carboxylating nicotinate-nucleotide diphosphorylase
EC19228	VC2455	NC_002505.1	VC_RS11825		hypothetical protein
EC5289	VC2482	NC_002505.1	VC_RS11955	ilvN	acetolactate synthase small subunit
EC24349	VC2483	NC_002505.1	VC_RS11960		acetolactate synthase 3 large subunit
EC5262	VC2484	NC_002505.1	VC_RS11965		long-chain fatty acid--CoA ligase
EC2701	VC2547	NC_002505.1	VC_RS12280		translocation/assembly module TamB domain-containing protein
EC13560	VC2559	NC_002505.1	VC_RS12335	cysN	sulfate adenylyltransferase subunit CysN
EC1063	VC2601	NC_002505.1	VC_RS12545		tetratricopeptide repeat protein
EC634	VC2643	NC_002505.1	VC_RS12745	argB	acetylglutamate kinase
EC2906	VC2683	NC_002505.1	VC_RS12920		O-succinylhomoserine (thiol)-lyase
EC19300	VC2749	NC_002505.1	VC_RS13240	glnG	nitrogen regulation protein NR(I)
EC20059	VCA0056	NC_002506.1	VC_RS13660		MerR family transcriptional regulator
EC20803	VCA0076	NC_002506.1	VC_RS13745		YjiH family protein
EC24245	VCA0084	NC_002506.1	VC_RS13780	soxR	redox-sensitive transcriptional activator SoxR
EC256	VCA0092	NC_002506.1	VC_RS13810		triacylglycerol lipase
EC21360	VCA0110	NC_002506.1	VC_RS13895	tssF	type VI secretion system baseplate subunit TssF
EC21265	VCA0153	NC_002506.1	VC_RS14085		cation:proton antiporter
EC20002	VCA0195	NC_002506.1	VC_RS14280		outer membrane beta-barrel protein
EC19982	VCA0200	NC_002506.1	VC_RS14300		DUF3696 domain-containing protein
EC23619	VCA0223	NC_002506.1	VC_RS14405	prtV	M6 family metalloprotease PrtV
EC11567	VCA0262	NC_002506.1	VC_RS14575		hypothetical protein
EC442	VCA0267	NC_002506.1	VC_RS14600	emrD3	multidrug efflux MFS transporter EmrD-3
EC14042	VCA0298	NC_002506.1	VC_RS14755; VC_RS14925		TIGR03643 family protein
EC7928	VCA0339	NC_002506.1	VC_RS19145		DUF3709 domain-containing protein
EC21247	VCA0378	NC_002506.1	VC_RS15190		DUF645 family protein
EC6764	VCA0489	NC_002506.1	VC_RS15765		type II toxin-antitoxin system RelE/ParE family toxin
EC14120	VCA0514	NC_002506.1	VC_RS15880		ATP-dependent zinc protease
EC16184	VCA0550	NC_002506.1	VC_RS16040		site-2 protease family protein
EC15296	VCA0580	NC_002506.1	VC_RS16180		hotdog fold thioesterase
EC10428	VCA0620	NC_002506.1	VC_RS16355	sseA	3-mercaptopyruvate sulfur transferase
EC10916	VCA0640	NC_002506.1	VC_RS16445		YeeE/YedE family protein
EC8752	VCA0693	NC_002506.1	VC_RS16690	secD	protein translocase subunit SecD
EC16383	VCA0695	NC_002506.1	VC_RS16700		SH3 domain-containing protein
EC16420	VCA0772	NC_002506.1	VC_RS17045		aromatic amino acid transport family protein
EC12892	VCA0859	NC_002506.1	VC_RS17415		aldo/keto reductase family oxidoreductase
EC641	VCA0898	NC_002506.1	VC_RS17610	gnd	decarboxylating NADP(+)-dependent phosphogluconate dehydrogenase
EC18777	VCA0919	NC_002506.1	VC_RS17700		YfcZ/YiiS family protein
EC13695	VCA0940	NC_002506.1	VC_RS17795		DeoR/GlpR family transcriptional regulator
EC10885	VCA0941	NC_002506.1	VC_RS17800		acyl-CoA thioesterase
EC19516	VCA0963	NC_002506.1	VC_RS17900		DMT family transporter
EC16080	VCA1026	NC_002506.1	VC_RS18180		tetratricopeptide repeat protein
EC17773	VCA1077	NC_002506.1	VC_RS18415	crvB	SUMF1/EgtB/PvdO family nonheme iron enzyme

### Sheet: Both
Mutant ID	Gene identifier	Chromosome location	New locus tag	Gene	Product
EC13561	VC0025	NC_002505.1	VC_RS00110		hypothetical protein
EC9859	VC1407	NC_002505.1	VC_RS06810		DEAD/DEAH box helicase
EC18502	VCA0395	NC_002506.1	VC_RS15285		PhzF family phenazine biosynthesis protein
EC19167	VCA1078	NC_002506.1	VC_RS18420		PAS domain-containing protein
